# Eukaryote-to-eukaryote gene transfer pervades the genome evolution of Rhizaria

**DOI:** 10.1101/2023.01.27.525846

**Authors:** Jolien J.E. van Hooff, Laura Eme

## Abstract

Lateral gene transfer (LGT) has contributed to the genetic makeup of various eukaryotic lineages, yet its prevalence and long-term significance remain poorly understood, particularly for transfers between eukaryotes. Here, we investigate LGT across 29 species of Rhizaria, an ancient and ecologically diverse clade of predominantly free-living, single-celled phagotrophs. Using phylogenetic analyses of over 40,000 gene families complemented by machine learning-based prediction, we estimate that 8–20% of protein-coding genes in contemporary rhizarian genomes were acquired through LGT at various points during their billion-year history, with ~2,000 transfer events shared between at least two species across the rhizarian tree of life. Gene duplications outnumber LGTs across most lineages, yet LGT-derived genes themselves duplicate more frequently than vertically inherited ones, amplifying the genomic impact of each transfer event. Notably, transfers from other eukaryotes outnumber those from prokaryotes and show distinct signatures: prokaryote-derived LGTs are enriched among extracellular proteins, whereas eukaryote-derived LGTs are overrepresented in nuclear and informational processes. Prokaryote-derived LGT genes progressively acquire introns over evolutionary time, confirming their genomic integration and long-term retention. Our findings establish LGT as a pervasive force in rhizarian genome evolution and highlight eukaryote-to-eukaryote transfer as a substantial but often overlooked component of eukaryotic genetic innovation.
