## Supplementary Table 3 for "Eukaryote-to-eukaryote gene transfer pervades the genome evolution of Rhizaria"

### Sheet: donor_distribution_stats_domain
	Donor: total count					Donor: percentage					P-value
lineage	Eukaryota	Bacteria	ND	Archaea	prokaryotes	Eukaryota	Bacteria	ND	Archaea	prokaryotes
all	6327	5121	1479	69	286	47.6359	38.5559	11.1354	0.5195	2.15329	NA
Aurigamonas solis	464	166	82	2	8	64.2659	22.9917	11.3573	0.277008	1.10803	9.24004e-18
Mataza sp.	284	158	60	3	13	54.8263	30.5019	11.583	0.579151	2.50965	0.0236484
Abollifer prolabens	33	341	23	4	18	7.87589	81.3842	5.48926	0.954654	4.29594	2.68752e-75
Reticulofilosa	308	149	93	1	11	54.8043	26.5125	16.548	0.177936	1.9573	9.5266e-08
Paulinella chromatophora	299	372	89	6	24	37.8481	47.0886	11.2658	0.759494	3.03797	5.3457e-06
Lapot gusevi	456	226	83	3	20	57.868	28.6802	10.533	0.380711	2.53807	9.81867e-07
Globobulimina sp.	238	597	38	11	46	25.5914	64.1935	4.08602	1.1828	4.94624	4.6209e-70
Brevimastigomonas sp.	185	1489	256	4	25	9.44359	76.0082	13.0679	0.204186	1.27616	7.47862e-285
Chlorarachnion reptans	65	38	18	3	2	51.5873	30.1587	14.2857	2.38095	1.5873	0.0567618
Leptophrys vorax	1703	571	206	4	19	68.0384	22.8126	8.23012	0.159808	0.759089	1.2486e-89
Monadofilosa	5	3	2	0	1	45.4545	27.2727	18.1818	0	9.09091	0.762198
Mikrocytos mackini	207	5	1	0	0	97.1831	2.34742	0.469484	0	0	8.2117e-43
Reticulomyxa filosa	255	126	42	2	11	58.4862	28.8991	9.63303	0.458716	2.52294	0.00104513
Retaria	5	1	2	0	0	62.5	12.5	25	0	0	0.762725
Spongospora subterranea	87	13	4	1	4	79.8165	11.9266	3.66972	0.917431	3.66972	3.14365e-09
Plasmodiophoridae	49	12	6	0	3	70	17.1429	8.57143	0	4.28571	0.00693763
Lotharella globosa	55	30	11	0	1	56.701	30.9278	11.3402	0	1.03093	0.649506
Elphidium margaritaceum	85	32	9	0	2	66.4062	25	7.03125	0	1.5625	0.00579931
Lithomelissa setosa	37	11	6	1	0	67.2727	20	10.9091	1.81818	0	0.0586008
Cercozoa	109	44	85	0	3	45.2282	18.2573	35.2697	0	1.24481	5.55646e-31
Endomyxa3	7	2	5	0	0	50	14.2857	35.7143	0	0	0.125277
Sticholonche zanclea	64	29	13	1	4	57.6577	26.1261	11.7117	0.900901	3.6036	0.231221
Chlorarachniophyceae3	7	6	2	0	2	41.1765	35.2941	11.7647	0	11.7647	0.279235
Amorphochlora amoebiformis	75	32	9	0	1	64.1026	27.3504	7.69231	0	0.854701	0.0422288
Bigelowiella natans	83	33	17	1	7	58.8652	23.4043	12.0567	0.70922	4.96454	0.00819855
Rhizaria	74	46	55	1	5	40.884	25.4144	30.3867	0.552486	2.76243	2.77971e-13
Foraminifera	90	43	27	3	5	53.5714	25.5952	16.0714	1.78571	2.97619	0.00688689
Ammonia sp.	114	43	15	1	5	64.0449	24.1573	8.42697	0.561798	2.80899	0.001851
Rotaliida	96	58	25	2	6	51.3369	31.016	13.369	1.06952	3.20856	0.409532
Partenskyella glossopodia	44	16	8	2	1	61.9718	22.5352	11.2676	2.8169	1.40845	0.0200401
Guttulinopsis vulgaris	80	57	13	1	5	51.2821	36.5385	8.33333	0.641026	3.20513	0.874614
Gymnochlora sp.	70	25	5	2	1	67.9612	24.2718	4.85437	1.94175	0.970874	0.000959218
Plasmodiophora brassicae	108	42	20	3	4	61.0169	23.7288	11.2994	1.69492	2.25989	0.00163079
Gromia sphaerica	35	32	11	2	3	42.1687	38.5542	13.253	2.40964	3.61446	0.295772
Bigelowiella longifila	31	23	6	0	1	50.8197	37.7049	9.83607	0	1.63934	1
Bigelowiella	19	12	8	0	3	45.2381	28.5714	19.0476	0	7.14286	0.206094
Chlorarachniophyceae5	5	4	1	0	0	50	40	10	0	0	1
Monadofilosa1	22	17	14	0	0	41.5094	32.0755	26.4151	0	0	0.0379561
Sorites sp.	26	20	5	1	0	50	38.4615	9.61538	1.92308	0	0.778918
Cercozoa1	36	21	14	1	1	49.3151	28.7671	19.1781	1.36986	1.36986	0.300785
Chlorarachniophyceae1	15	8	2	0	1	57.6923	30.7692	7.69231	0	3.84615	0.970583
Lotharella oceanica	40	25	3	1	2	56.338	35.2113	4.22535	1.40845	2.8169	0.473388
Norrisiella sphaerica	45	22	9	0	1	58.4416	28.5714	11.6883	0	1.2987	0.603771
Endomyxa	19	10	13	0	0	45.2381	23.8095	30.9524	0	0	0.00584691
Lotharella	16	16	5	1	1	41.0256	41.0256	12.8205	2.5641	2.5641	0.721713
Rotalioidea	37	17	6	1	6	55.2239	25.3731	8.95522	1.49254	8.95522	0.00330748
Monadofilosa2	11	5	4	0	0	55	25	20	0	0	0.797486
Chlorarachniophyceae2	17	10	5	0	2	50	29.4118	14.7059	0	5.88235	0.74401
Chlorarachniophyceae4	9	2	2	0	1	64.2857	14.2857	14.2857	0	7.14286	0.576832
Rosalina sp.	51	36	8	0	4	51.5152	36.3636	8.08081	0	4.0404	0.759453
Rotaliida1	27	9	2	0	2	67.5	22.5	5	0	5	0.177198
Globothalamea	14	4	4	0	0	63.6364	18.1818	18.1818	0	0	0.532887
Monadofilosa4	6	10	26	0	0	14.2857	23.8095	61.9048	0	0	1.05075e-21
Endomyxa2	0	0	1	0	0	0	0	100	0	0	0.247664
Radiolaria	4	1	0	0	0	80	20	0	0	0	0.911782
Monadofilosa3	1	1	0	0	1	33.3333	33.3333	0	0	33.3333	0.0312104
