## Supplementary Table 4 for "Eukaryote-to-eukaryote gene transfer pervades the genome evolution of Rhizaria"

### Sheet:  promiscuous_domains_lateral_do
Pfam Accession	Name	Gained by LGTs (n times)
PF12796	Ankyrin repeats (3 copies)	17
PF13499	EF-hand domain pair	16
PF00169	PH domain	14
PF00059	Lectin C-type domain	13
PF00397	WW domain	13
PF13202	EF hand	13
PF07647	SAM domain (Sterile alpha motif)	12
PF00536	SAM domain (Sterile alpha motif)	12
PF00656	Caspase domain	10
PF13385	Concanavalin A-like lectin/glucanases superfamily	9
PF00168	C2 domain	9
PF00400	WD domain, G-beta repeat	9
PF13855	Leucine rich repeat	9
PF07714	Protein tyrosine and serine/threonine kinase	8
PF13516	Leucine Rich repeat	8
PF13176	Tetratricopeptide repeat	8
PF01344	Kelch motif	8
PF00069	Protein kinase domain	8
PF00240	Ubiquitin family	8
PF00627	UBA/TS-N domain	7
PF13181	Tetratricopeptide repeat	7
PF01833	IPT/TIG domain	7
PF02176	TRAF-type zinc finger	7
PF13912	C2H2-type zinc finger	6
PF02037	SAP domain	6
PF13637	Ankyrin repeats (many copies)	6
PF00003	7 transmembrane sweet-taste receptor of 3 GCPR	5
PF00646	F-box domain	5
PF00096	Zinc finger, C2H2 type	5
PF00071	Ras family	5
PF13833	EF-hand domain pair	5
PF00098	Zinc knuckle	5
PF00643	B-box zinc finger	5
PF00615	Regulator of G protein signaling domain	5
PF00092	von Willebrand factor type A domain	5
PF04886	PT repeat	5
PF02845	CUE domain	4
PF02825	WWE domain	4
PF13405	EF-hand domain	4
PF13041	PPR repeat family	4
PF03372	Endonuclease/Exonuclease/phosphatase family	4
PF00023	Ankyrin repeat	4
PF00641	Zn-finger in Ran binding protein and others	4
PF17177	Pentacotripeptide-repeat region of PRORP	4
PF13418	Galactose oxidase, central domain	4
PF13639	Ring finger domain	4
PF07645	Calcium-binding EGF domain	4
PF00734	Fungal cellulose binding domain	4
PF01825	GPCR proteolysis site, GPS, motif	4
PF08305	NPCBM/NEW2 domain	4
PF13812	Pentatricopeptide repeat domain	4
PF02225	PA domain	4
PF00787	PX domain	4
PF00076	RNA recognition motif. (a.k.a. RRM, RBD, or RNP domain)	3
PF13847	Methyltransferase domain	3
PF00788	Ras association (RalGDS/AF-6) domain	3
PF01764	Lipase (class 3)	3
PF01129	NAD:arginine ADP-ribosyltransferase	3
PF11717	RNA binding activity-knot of a chromodomain	3
PF00041	Fibronectin type III domain	3
PF12923	Ribosomal RNA-processing protein 7 (RRP7) C-terminal domain	3
PF01363	FYVE zinc finger	3
PF00622	SPRY domain	3
PF05270	Alpha-L-arabinofuranosidase B (ABFB) domain	3
PF01549	ShK domain-like	3
PF07707	BTB And C-terminal Kelch	3
PF14580	Leucine-rich repeat	3
PF00226	DnaJ domain	3
PF07653	Variant SH3 domain	3
PF14559	Tetratricopeptide repeat	3
PF00036	EF hand	3
PF01476	LysM domain	3
PF03175	DNA polymerase type B, organellar and viral	3
PF00385	Chromo (CHRromatin Organisation MOdifier) domain	3
PF13229	Right handed beta helix region	3
PF01541	GIY-YIG catalytic domain	3
PF00018	SH3 domain	3
PF08477	Ras of Complex, Roc, domain of DAPkinase	3
PF04564	U-box domain	2
PF13857	Ankyrin repeats (many copies)	2
PF00578	AhpC/TSA family	2
PF00581	Rhodanese-like domain	2
PF01033	Somatomedin B domain	2
PF02820	mbt repeat	2
PF00147	Fibrinogen beta and gamma chains, C-terminal globular domain	2
PF01753	MYND finger	2
PF00632	HECT-domain (ubiquitin-transferase)	2
PF00538	linker histone H1 and H5 family	2
PF00112	Papain family cysteine protease	2
PF13696	Zinc knuckle	2
PF00651	BTB/POZ domain	2
PF00611	Fes/CIP4, and EFC/F-BAR homology domain	2
PF14555	UBA-like domain	2
PF00024	PAN domain	2
PF00443	Ubiquitin carboxyl-terminal hydrolase	2
PF13450	NAD(P)-binding Rossmann-like domain	2
PF00610	Domain found in Dishevelled, Egl-10, and Pleckstrin (DEP)	2
PF01926	50S ribosome-binding GTPase	2
PF13920	Zinc finger, C3HC4 type (RING finger)	2
PF14529	Endonuclease-reverse transcriptase	2
PF14604	Variant SH3 domain	2
PF06201	PITH domain	2
PF01826	Trypsin Inhibitor like cysteine rich domain	2
PF08309	LVIVD repeat	2
PF00929	Exonuclease	2
PF19141	Family of unknown function (DUF5824)	2
PF07282	Putative transposase DNA-binding domain	2
PF00097	Zinc finger, C3HC4 type (RING finger)	2
PF00053	Laminin EGF domain	2
PF06602	Myotubularin-like phosphatase domain	2
PF00569	Zinc finger, ZZ type	2
PF05345	Putative Ig domain	2
PF12894	Anaphase-promoting complex subunit 4 WD40 domain	2
PF01531	Glycosyl transferase family 11	2
PF02010	REJ domain	2
PF00754	F5/8 type C domain	2
PF19030	Thrombospondin type 1 domain	2
PF01467	Cytidylyltransferase-like	2
PF04969	CS domain	2
PF12799	Leucine Rich repeats (2 copies)	2
PF00628	PHD-finger	2
PF00658	Poly-adenylate binding protein, unique domain	2
PF09409	PUB domain	2
PF13854	Kelch motif	2
PF00106	short chain dehydrogenase	2
PF13374	Tetratricopeptide repeat	2
PF03351	DOMON domain	2
PF13495	Phage integrase, N-terminal SAM-like domain	2
PF02412	Thrombospondin type 3 repeat	2
PF13424	Tetratricopeptide repeat	2
PF05212	Protein of unknown function (DUF707)	2
PF02434	Fringe-like	2
PF00090	Thrombospondin type 1 domain	2
PF00515	Tetratricopeptide repeat	2
PF00957	Synaptobrevin	2
PF08238	Sel1 repeat	2
PF00173	Cytochrome b5-like Heme/Steroid binding domain	2
PF00505	HMG (high mobility group) box	2
PF02207	Putative zinc finger in N-recognin (UBR box)	2
PF00533	BRCA1 C Terminus (BRCT) domain	2
PF02179	BAG domain	2
PF00566	Rab-GTPase-TBC domain	2
PF07719	Tetratricopeptide repeat	2
PF00187	Chitin recognition protein	2
PF00078	Reverse transcriptase (RNA-dependent DNA polymerase)	2
PF00665	Integrase core domain	2
PF00179	Ubiquitin-conjugating enzyme	2
PF12872	OST-HTH/LOTUS domain	2
PF01424	R3H domain	2
PF01535	PPR repeat	2
PF00989	PAS fold	2
PF13087	AAA domain	2
PF13899	Thioredoxin-like	2
PF00010	Helix-loop-helix DNA-binding domain	2
PF00415	Regulator of chromosome condensation (RCC1) repeat	2
PF02141	DENN (AEX-3) domain	2
PF13434	L-lysine 6-monooxygenase (NADPH-requiring)	2
PF01370	NAD dependent epimerase/dehydratase family	2
PF13620	Carboxypeptidase regulatory-like domain	2
PF00008	EGF-like domain	2
PF01822	WSC domain	2
PF05347	Complex 1 protein (LYR family)	2
PF13432	Tetratricopeptide repeat	2
PF00560	Leucine Rich Repeat	2
PF10129	OpgC protein	1
PF04053	Coatomer WD associated region	1
PF06546	Vertebrate heat shock transcription factor	1
PF16186	Atypical Arm repeat	1
PF01627	Hpt domain	1
PF07731	Multicopper oxidase	1
PF16622	zinc-finger C2H2-type	1
PF13909	C2H2-type zinc-finger domain	1
PF10881	Protein of unknown function (DUF2726)	1
PF01483	Proprotein convertase P-domain	1
PF15227	zinc finger of C3HC4-type, RING	1
PF04108	Autophagy protein Apg17	1
PF18044	CCCH-type zinc finger	1
PF18457	Up-Regulated in long-lived daf-2	1
PF07876	Stress responsive A/B Barrel Domain	1
PF00089	Trypsin	1
PF03615	GCM motif protein	1
PF13180	PDZ domain	1
PF10999	Protein of unknown function (DUF2839)	1
PF12352	Snare region anchored in the vesicle membrane C-terminus	1
PF02140	Galactose binding lectin domain	1
PF05076	Suppressor of fused protein (SUFU)	1
PF01161	Phosphatidylethanolamine-binding protein	1
PF06202	Amylo-alpha-1,6-glucosidase	1
PF00241	Cofilin/tropomyosin-type actin-binding protein	1
PF15019	C9orf72-like protein family	1
PF00075	RNase H	1
PF12773	Double zinc ribbon	1
PF00512	His Kinase A (phospho-acceptor) domain	1
PF01117	Aerolysin toxin	1
PF13966	zinc-binding in reverse transcriptase	1
PF00685	Sulfotransferase domain	1
PF09011	HMG-box domain	1
PF00094	von Willebrand factor type D domain	1
PF07591	Pretoxin HINT domain	1
PF12999	Glucosidase II beta subunit-like	1
PF06017	Unconventional myosin tail, actin- and lipid-binding	1
PF02194	PXA domain	1
PF01428	AN1-like Zinc finger	1
PF13429	Tetratricopeptide repeat	1
PF03129	Anticodon binding domain	1
PF07720	Tetratricopeptide repeat	1
PF00474	Sodium:solute symporter family	1
PF00057	Low-density lipoprotein receptor domain class A	1
PF16910	Repeating coiled region of VPS13	1
PF18016	SAM domain (Sterile alpha motif)	1
PF00564	PB1 domain	1
PF00012	Hsp70 protein	1
PF08517	Ataxin-1 and HBP1 module (AXH)	1
PF13384	Homeodomain-like domain	1
PF14716	Helix-hairpin-helix domain	1
PF13511	Domain of unknown function (DUF4124)	1
PF07610	Protein of unknown function (DUF1573)	1
PF01068	ATP dependent DNA ligase domain	1
PF13414	TPR repeat	1
PF04263	Thiamin pyrophosphokinase, catalytic domain	1
PF13383	Methyltransferase domain	1
PF00225	Kinesin motor domain	1
PF00412	LIM domain	1
PF04434	SWIM zinc finger	1
PF17808	Fn3-like domain from Purple Acid Phosphatase	1
PF12708	Pectate lyase superfamily protein	1
PF07145	Ataxin-2 C-terminal region	1
PF07681	DoxX	1
PF06414	Zeta toxin	1
PF13475	Domain of unknown function (DUF4116)	1
PF02882	Tetrahydrofolate dehydrogenase/cyclohydrolase, NAD(P)-binding domain	1
PF03412	Peptidase C39 family	1
PF12807	Translation initiation factor eIF3 subunit 135	1
PF09699	Doubled CXXCH motif (Paired_CXXCH_1)	1
PF02743	Cache domain	1
PF06371	Diaphanous GTPase-binding Domain	1
PF04455	LOR/SDH bifunctional enzyme conserved region	1
PF19088	TUTase nucleotidyltransferase domain	1
PF04755	PAP_fibrillin	1
PF00126	Bacterial regulatory helix-turn-helix protein, lysR family	1
PF12937	F-box-like	1
PF07690	Major Facilitator Superfamily	1
PF11976	Ubiquitin-2 like Rad60 SUMO-like	1
PF01381	Helix-turn-helix	1
PF03489	Saposin-like type B, region 2	1
PF00050	Kazal-type serine protease inhibitor domain	1
PF07648	Kazal-type serine protease inhibitor domain	1
PF14255	Cysteine-rich CPXCG	1
PF01391	Collagen triple helix repeat (20 copies)	1
PF11246	Base plate wedge protein 53	1
PF14094	Domain of unknown function (DUF4272)	1
PF05662	Coiled stalk of trimeric autotransporter adhesin	1
PF05155	Phage X family	1
PF10428	RAM signalling pathway protein	1
PF07691	PA14 domain	1
PF12814	Meiotic cell cortex C-terminal pleckstrin homology	1
PF08614	Autophagy protein 16 (ATG16)	1
PF09439	Signal recognition particle receptor beta subunit	1
PF00209	Sodium:neurotransmitter symporter family	1
PF13503	Domain of unknown function (DUF4123)	1
PF06445	GyrI-like small molecule binding domain	1
PF14830	Haemocyanin beta-sandwich	1
PF02128	Fungalysin metallopeptidase (M36)	1
PF06903	VirK protein	1
PF00046	Homeodomain	1
PF17210	SdrD B-like domain	1
PF00917	MATH domain	1
PF00786	P21-Rho-binding domain	1
PF10187	FAM192A/Fyv6, N-terminal domain	1
PF08487	Vault protein inter-alpha-trypsin domain	1
PF17917	RNase H-like domain found in reverse transcriptase	1
PF04326	Putative DNA-binding domain	1
PF12171	Zinc-finger double-stranded RNA-binding	1
PF01593	Flavin containing amine oxidoreductase	1
PF08711	TFIIS helical bundle-like domain	1
PF13469	Sulfotransferase family	1
PF00172	Fungal Zn(2)-Cys(6) binuclear cluster domain	1
PF01410	Fibrillar collagen C-terminal domain	1
PF16860	CHCH-CHCH-like Cx9C, IMS import disulfide relay-system,	1
PF00644	Poly(ADP-ribose) polymerase catalytic domain	1
PF02666	Phosphatidylserine decarboxylase	1
PF13964	Kelch motif	1
PF07727	Reverse transcriptase (RNA-dependent DNA polymerase)	1
PF14870	Photosynthesis system II assembly factor YCF48	1
PF01738	Dienelactone hydrolase family	1
PF05699	hAT family C-terminal dimerisation region	1
PF00085	Thioredoxin	1
PF00580	UvrD/REP helicase N-terminal domain	1
PF10208	Degradation arginine-rich protein for mis-folding	1
PF08424	NRDE-2, necessary for RNA interference	1
PF00498	FHA domain	1
PF12874	Zinc-finger of C2H2 type	1
PF04438	HIT zinc finger	1
PF04055	Radical SAM superfamily	1
PF13353	4Fe-4S single cluster domain	1
PF02014	Reeler domain	1
PF05770	Inositol 1,3,4-trisphosphate 5/6-kinase ATP-grasp domain	1
PF01920	Prefoldin subunit	1
PF03733	Inner membrane component domain	1
PF14671	Dual specificity protein phosphatase, N-terminal half	1
PF01607	Chitin binding Peritrophin-A domain	1
PF00959	Phage lysozyme	1
PF03732	Retrotransposon gag protein	1
PF08707	Primase C terminal 2 (PriCT-2)	1
PF00856	SET domain	1
PF13700	Domain of unknown function (DUF4158)	1
PF12473	Kinesin protein	1
PF17927	Inositol 1,3,4-trisphosphate 5/6-kinase pre-ATP-grasp domain	1
PF02868	Thermolysin metallopeptidase, alpha-helical domain	1
PF13419	Haloacid dehalogenase-like hydrolase	1
PF06003	Survival motor neuron protein (SMN)	1
PF01814	Hemerythrin HHE cation binding domain	1
PF12946	MSP1 EGF domain 1	1
PF07484	Phage Tail Collar Domain	1
PF08984	Domain of unknown function (DUF1858)	1
PF00520	Ion transport protein	1
PF00002	7 transmembrane receptor (Secretin family)	1
PF01095	Pectinesterase	1
PF13768	von Willebrand factor type A domain	1
PF08621	RPAP1-like, N-terminal	1
PF15711	Interleukin-like EMT inducer	1
PF00852	Glycosyltransferase family 10 (fucosyltransferase) C-term	1
PF10283	PBZ domain	1
PF08925	Domain of Unknown Function (DUF1907)	1
PF04515	Plasma-membrane choline transporter	1
PF11999	Ice-binding-like	1
PF06283	Trehalose utilisation	1
PF03016	Exostosin family	1
PF09112	Peptide-N-glycosidase F, N terminal	1
PF07699	Putative ephrin-receptor like	1
PF01613	Flavin reductase like domain	1
PF00264	Common central domain of tyrosinase	1
PF13524	Glycosyl transferases group 1	1
PF02205	WH2 motif	1
PF00337	Galactoside-binding lectin	1
PF00254	FKBP-type peptidyl-prolyl cis-trans isomerase	1
PF00200	Disintegrin	1
PF00040	Fibronectin type II domain	1
PF01066	CDP-alcohol phosphatidyltransferase	1
PF01048	Phosphorylase superfamily	1
PF03452	Anp1	1
PF00293	NUDIX domain	1
PF05406	WGR domain	1
PF01823	MAC/Perforin domain	1
PF00485	Phosphoribulokinase / Uridine kinase family	1
PF00782	Dual specificity phosphatase, catalytic domain	1
PF13310	Virulence protein RhuM family	1
PF00642	Zinc finger C-x8-C-x5-C-x3-H type (and similar)	1
PF13863	Domain of unknown function (DUF4200)	1
PF13302	Acetyltransferase (GNAT) domain	1
PF13640	2OG-Fe(II) oxygenase superfamily	1
PF05869	DNA N-6-adenine-methyltransferase (Dam)	1
PF13540	Regulator of chromosome condensation (RCC1) repeat	1
PF00932	Lamin Tail Domain	1
PF02272	DHHA1 domain	1
PF00025	ADP-ribosylation factor family	1
PF00084	Sushi repeat (SCR repeat)	1
PF12854	PPR repeat	1
PF14295	PAN domain	1
PF00030	Beta/Gamma crystallin	1
PF10722	Putative bacterial sensory transduction regulator	1
PF09668	Aspartyl protease	1
PF03567	Sulfotransferase family	1
PF13532	2OG-Fe(II) oxygenase superfamily	1
PF06830	Root cap	1
PF01435	Peptidase family M48	1
PF01636	Phosphotransferase enzyme family	1
PF01989	Aconitase X swivel domain	1
PF10197	N-terminal domain of CBF1 interacting co-repressor CIR	1
PF00805	Pentapeptide repeats (8 copies)	1
PF05794	T-complex protein 11	1
PF04832	SOUL heme-binding protein	1
PF01073	3-beta hydroxysteroid dehydrogenase/isomerase family	1
PF10375	GRAB domain	1
PF04828	Glutathione-dependent formaldehyde-activating enzyme	1
PF14196	L-2-amino-thiazoline-4-carboxylic acid hydrolase	1
PF01485	IBR domain, a half RING-finger domain	1
PF14602	Hexapeptide repeat of succinyl-transferase	1
PF05035	2-keto-3-deoxy-galactonokinase	1
PF19208	Family of unknown function (DUF5880)	1
PF14685	Tricorn protease PDZ domain	1
PF01730	UreF	1
PF00248	Aldo/keto reductase family	1
PF13271	Domain of unknown function (DUF4062)	1
PF13561	Enoyl-(Acyl carrier protein) reductase	1
PF05637	galactosyl transferase GMA12/MNN10 family	1
PF13445	RING-type zinc-finger	1
PF12830	Sister chromatid cohesion C-terminus	1
PF15044	Mitochondrial function, CLU-N-term	1
PF07974	EGF-like domain	1
PF00514	Armadillo/beta-catenin-like repeat	1
PF18188	Prim-pol 4	1
PF10528	GLEYA domain	1
PF11998	Low psii accumulation1 / Rep27	1
PF08757	CotH kinase protein	1
PF02854	MIF4G domain	1
PF16269	Domain of unknown function (DUF4922)	1
PF01614	Bacterial transcriptional regulator	1
PF09339	IclR helix-turn-helix domain	1
PF14623	Hint-domain	1
PF00035	Double-stranded RNA binding motif	1
PF03368	Dicer dimerisation domain	1
PF03024	Folate receptor family	1
PF07021	Methionine biosynthesis protein MetW	1
PF00185	Aspartate/ornithine carbamoyltransferase, Asp/Orn binding domain	1
PF16095	C-terminal of Roc, COR, domain	1
PF13676	TIR domain	1
PF13716	Divergent CRAL/TRIO domain	1
PF14497	Glutathione S-transferase, C-terminal domain	1
PF02655	ATP-grasp domain	1
PF08628	Sorting nexin C terminal	1
PF17815	PDZ domain	1
PF18368	Exo-beta-D-glucosaminidase Ig-fold domain	1
PF12146	Serine aminopeptidase, S33	1
PF00561	alpha/beta hydrolase fold	1
PF18459	Proprotein convertase subtilisin-like/kexin type 9 C-terminal domain	1
PF00589	Phage integrase family	1
PF03959	Serine hydrolase (FSH1)	1
PF10487	Nucleoporin subcomplex protein binding to Pom34	1
PF02222	ATP-grasp domain	1
PF09587	Bacterial capsule synthesis protein PGA_cap	1
PF02099	Josephin	1
PF00877	NlpC/P60 family	1
PF00535	Glycosyl transferase family 2	1
PF01400	Astacin (Peptidase family M12A)	1
PF10354	Domain of unknown function (DUF2431)	1
PF11875	Domain of unknown function (DUF3395)	1
PF03455	dDENN domain	1
PF00847	AP2 domain	1
PF06325	Ribosomal protein L11 methyltransferase (PrmA)	1
PF06101	Vacuolar protein sorting-associated protein 62	1
PF03972	MmgE/PrpD family	1
PF13290	Chitobiase/beta-hexosaminidase C-terminal domain	1
PF02668	Taurine catabolism dioxygenase TauD, TfdA family	1
PF00690	Cation transporter/ATPase, N-terminus	1
PF06273	Plant specific eukaryotic initiation factor 4B	1
PF07496	CW-type Zinc Finger	1
PF00436	Single-strand binding protein family	1
PF11721	Malectin domain	1
PF01302	CAP-Gly domain	1
PF07995	Glucose / Sorbosone dehydrogenase	1
PF13488	Glycine zipper	1
PF13306	BspA type Leucine rich repeat region (6 copies)	1
PF00872	Transposase, Mutator family	1
PF13304	AAA domain, putative AbiEii toxin, Type IV TA system	1
PF13426	PAS domain	1
PF01451	Low molecular weight phosphotyrosine protein phosphatase	1
PF12348	CLASP N terminal	1
PF03456	uDENN domain	1
PF12335	Myotubularin protein	1
PF03931	Skp1 family, tetramerisation domain	1
PF01327	Polypeptide deformylase	1
PF04937	Protein of unknown function (DUF 659)	1
PF02809	Ubiquitin interaction motif	1
PF01565	FAD binding domain	1
PF00620	RhoGAP domain	1
PF14705	Costars	1
PF03061	Thioesterase superfamily	1
PF02517	CPBP intramembrane metalloprotease	1
PF00246	Zinc carboxypeptidase	1
PF08450	SMP-30/Gluconolactonase/LRE-like region	1
PF06742	Protein of unknown function (DUF1214)	1
PF04069	Substrate binding domain of ABC-type glycine betaine transport system	1
PF01988	VIT family	1
PF12947	EGF domain	1
PF08242	Methyltransferase domain	1
PF18121	TFA2 Winged helix domain 2	1
PF11559	Afadin- and alpha -actinin-Binding	1
PF13602	Zinc-binding dehydrogenase	1
PF00630	Filamin/ABP280 repeat	1
PF00139	Legume lectin domain	1
PF02874	ATP synthase alpha/beta family, beta-barrel domain	1
PF03599	CO dehydrogenase/acetyl-CoA synthase delta subunit	1
PF01427	D-ala-D-ala dipeptidase	1
PF01242	6-pyruvoyl tetrahydropterin synthase	1
PF13287	Fn3 associated	1
PF00156	Phosphoribosyl transferase domain	1
PF00300	Histidine phosphatase superfamily (branch 1)	1
PF17123	RING-like zinc finger	1
PF02836	Glycosyl hydrolases family 2, TIM barrel domain	1
PF01794	Ferric reductase like transmembrane component	1
PF00031	Cystatin domain	1
PF14691	Dihydroprymidine dehydrogenase domain II, 4Fe-4S cluster	1
PF12680	SnoaL-like domain	1
PF11715	Nucleoporin Nup120/160	1
PF01852	START domain	1
PF00722	Glycosyl hydrolases family 16	1
PF13688	Metallo-peptidase family M12	1
PF02259	FAT domain	1
PF08059	SEP domain	1
PF10518	TAT (twin-arginine translocation) pathway signal sequence	1
PF13472	GDSL-like Lipase/Acylhydrolase family	1
PF02970	Tubulin binding cofactor A	1
PF08302	Fungal tRNA ligase phosphodiesterase domain	1
PF07671	Protein of unknown function (DUF1601)	1
PF04097	Nup93/Nic96	1
PF09073	BUD22	1
PF18428	BRCA1 C Terminus (BRCT) domain	1
PF13191	AAA ATPase domain	1
PF09346	SMI1 / KNR4 family (SUKH-1)	1
PF01011	PQQ enzyme repeat	1
PF03445	Putative nucleotidyltransferase DUF294	1
PF13646	HEAT repeats	1
PF13086	AAA domain	1
PF13657	HipA N-terminal domain	1
