## Supplementary Table 5 for "Eukaryote-to-eukaryote gene transfer pervades the genome evolution of Rhizaria"

### Sheet: Feature set qualitative
Feature	Description	Example	Source
length	number of amino acids	238	Protein sequence
MobiDBLite	MobiDB offers a centralized resource for annotations of intrinsic protein disorder. The database features three levels of annotation: manually curated, indirect and predicted. The different sources present a clear tradeoff between quality and coverage. By combining them all into a consensus annotation, MobiDB aims at giving the best possible picture of the “disorder landscape” of a given protein …	mobidblite	MobiDBLite
Cystein_rich	MobiDB disorder subfeature	Cystein-rich	MobiDBLite
Glycine_rich	MobiDB disorder subfeature	Glycine-rich	MobiDBLite
Proline_rich	MobiDB disorder subfeature	Proline-rich	MobiDBLite
Low_complexity	MobiDB disorder subfeature	Low_complexity	MobiDBLite
Negative_Polyelectrolyte	MobiDB disorder subfeature	Negative_Polyelectrolyte	MobiDBLite
Positive_Polyelectrolyte	MobiDB disorder subfeature	Positive_Polyelectrolyte	MobiDBLite
Polar	MobiDB disorder subfeature	Polar	MobiDBLite
Polyampholyte	MobiDB disorder subfeature	Polyampholyte	MobiDBLite
PANTHER	PANTHER is a large collection of protein families that have been subdivided into functionally related subfamilies, using human expertise. These subfamilies model the divergence of specific functions within protein families, allowing more accurate association with function, as well as inference of amino acids important for functional specificity. Hidden Markov models (HMMs) are built for each fami…	PTHR42968:SF10	InterProScan
Pfam	Pfam is a large collection of multiple sequence alignments and hidden Markov models covering many common protein domains. Pfam is based at EMBL-EBI, Hinxton, UK.	PF00400	InterProScan
Gene3D	The CATH-Gene3D database describes protein families and domain architectures in complete genomes. Protein families are formed using a Markov clustering algorithm, followed by multi-linkage clustering according to sequence identity. Mapping of predicted structure and sequence domains is undertaken using hidden Markov models libraries representing CATH and Pfam domains. CATH-Gene3D is based at Univ…	G3DSA:2.130.10.10	InterProScan
SUPERFAMILY	SUPERFAMILY is a library of profile hidden Markov models that represent all proteins of known structure. The library is based on the SCOP classification of proteins: each model corresponds to a SCOP domain and aims to represent the entire SCOP superfamily that the domain belongs to. SUPERFAMILY is based at the University of Bristol, UK.	SSF50998	InterProScan
Coils	Predicted coiled-coil regions.	Coil	InterProScan
ProSiteProfiles	PROSITE is a database of protein families and domains. It consists of biologically significant sites, patterns and profiles that help to reliably identify to which known protein family a new sequence belongs. PROSITE is based at the Swiss Institute of Bioinformatics (SIB), Geneva, Switzerland.	PS50082	InterProScan
SMART	SMART (a Simple Modular Architecture Research Tool) allows the identification and annotation of genetically mobile domains and the analysis of domain architectures. SMART is based at EMBL, Heidelberg, Germany.	SM00320	InterProScan
CDD	CDD is a protein annotation resource that consists of a collection of annotated multiple sequence alignment models for ancient domains and full-length proteins. These are available as position-specific score matrices (PSSMs) for fast identification of conserved domains in protein sequences via RPS-BLAST. CDD content includes NCBI-curated domain models, which use 3D-structure information to explic…	cd00200	InterProScan
ProSitePatterns	PROSITE is a database of protein families and domains. It consists of biologically significant sites, patterns and profiles that help to reliably identify to which known protein family a new sequence belongs. PROSITE is based at the Swiss Institute of Bioinformatics (SIB), Geneva, Switzerland.	PS00678	InterProScan
PRINTS	PRINTS is a compendium of protein fingerprints. A fingerprint is a group of conserved motifs used to characterise a protein family or domain. PRINTS is based at the University of Manchester, UK.	PR00388	InterProScan
TIGRFAM	TIGRFAMs is a collection of protein families, featuring curated multiple sequence alignments, hidden Markov models (HMMs) and annotation, which provides a tool for identifying functionally related proteins based on sequence homology. TIGRFAMs was formerly based at the J. Craig Venter Institute, Rockville, MD, US and is now hosted by the NCBI.	TIGR00756	InterProScan
Hamap	HAMAP stands for High-quality Automated and Manual Annotation of Proteins. HAMAP profiles are manually created by expert curators. They identify proteins that are part of well-conserved protein families or subfamilies. HAMAP is based at the SIB Swiss Institute of Bioinformatics, Geneva, Switzerland.	MF_00500	InterProScan
SFLD	SFLD (Structure-Function Linkage Database) is a hierarchical classification of enzymes that relates specific sequence-structure features to specific chemical capabilities.	SFLDG01099	InterProScan
PIRSF	PIRSF protein classification system is a network with multiple levels of sequence diversity from superfamilies to subfamilies that reflects the evolutionary relationship of full-length proteins and domains. PIRSF is based at the Protein Information Resource, Georgetown University Medical Centre, Washington DC, US.	PIRSF005514	InterProScan
GO	Gene Ontology. These mappings are based on the matched manually curated InterPro entries.	GO:0000463|GO:0003735|GO:002262	InterProScan
pathway - KEGG - MetaCyc - Reactome	Mappings from matches to pathway information, which is based on the matched manually curated InterPro entries.	KEGG: 00310|KEGG: 00562|KEGG: 01100|KEGG: 04070	InterProScan
SignalP	Signal peptides (SPs) are found in many nascent polypeptides in virtually all organisms and target proteins to membrane-embedded export machines in Bacteria1, Archaea2 and Eukarya3. SPs are found in secreted and transmembrane (TM) proteins, as well as in proteins inside organelles in eukaryotic cells. The general secretory pathway (Sec) directs protein translocation across the plasma membrane in …	SP(Sec/SPI)	SignalP
TargetP	TargetP-2.0 server predicts the presence of N-terminal presequences: signal peptide (SP), mitochondrial transit peptide (mTP), chloroplast transit peptide (cTP) or thylakoid luminal transit peptide (luTP). For the sequences predicted to contain an N-terminal presequence a potential cleavage site is also predicted.	mTP	TargetP
DeepLoc	Deep neural networks to predict protein subcellular localization relying only on sequence information. At its core, the prediction model uses a recurrent neural network that processes the entire protein sequence and an attention mechanism identifying protein regions important for the subcellular localization. The model was trained and tested on a protein dataset extracted from one of the latest U…	Nucleus	DeepLoc
Phobius	A combined transmembrane topology and signal peptide predictor	SIGNAL-DOMAIN-DOMAIN-DOMAIN-DOMAIN-TRANSMEM-DOMAIN	Phobius
TMHMM	TMHMM is a membrane protein topology prediction method based on a hidden Markov model. It predicts transmembrane helices and discriminate between soluble and membrane proteins with high degree of accuracy.	3	TMHMM
VOGDB	VOGDB, a continously updated resource of Virus Orthologous Groups (VOG), is based all RefSeq virus genomes and thus represents all viral lineages of which complete genomes are available.	VOG00001	ViralRecall/VOGDB
GVOG	GVOGs, a custom set of Giant Virus Orthologous Groups that are fairly specific to Nucleo-Cytoplasmic Large DNA Viruses (NCLDV)	GVOG28488	ViralRecall
dbCAN2	dbCAN2 meta server is a web server for automated Carbohydrate-active enzyme ANnotation, funded by the National Science Foundation (DBI-1652164). Similar resources on the web include CAZy, CAT (obsolete), and Hotpep. dbCAN2 meta server is an updated version of the original dbCAN web server (obsolete), and has the following new features (thanks to dbCAN users all over the world for suggestions):	GT33	cazy.org (via http://bcb.unl.edu/dbCAN2/download/Databases/V9/)
COG_category	COG category of the narrowest OG with a valid one. The COGs and KOGs are classified into functional classifications. The functional categories are not listed on the new version of the COG website.	A	eggNOG-mapper
Description	Description of the narrowest OG with a valid one.	NA	eggNOG-mapper
Preferred_name	Consensus names among orthologs.	PEX6	eggNOG-mapper
GOs	Gene Ontology	GO:0005575,GO:0005622,GO:0005623,GO:0005737	eggNOG-mapper
EC	Enzyme commission number	3.4.16.5	eggNOG-mapper
KEGG_ko	KEGG functional ortholog	ko:K07208	eggNOG-mapper
KEGG_Pathway	KEGG pathway map	ko04742,ko04744,ko04973,map04742,map04744,map04973	eggNOG-mapper
KEGG_Module	KEGG module	M00359,M00360	eggNOG-mapper
KEGG_Reaction	KEGG reaction	R00192,R04936	eggNOG-mapper
KEGG_rclass	KEGG reaction class	RC00004,RC00137	eggNOG-mapper
BRITE	BRITE functional hierarchy	ko00000,ko00001,ko04031	eggNOG-mapper
KEGG_TC	KEGG	3.D.1.6	eggNOG-mapper
CAZy	The Carbohydrate-Active Enzymes database (CAZy; http://www.cazy.org) provides online and continuously updated access to a sequence-based family classification linking the sequence to the specificity and 3D structure of the enzymes that assemble, modify and breakdown oligo- and polysaccharides.	GT57	eggNOG-mapper
BiGG_Reaction	BiGG Models	iRC1080.CRv4_Au5_s3_g11226_t1	eggNOG-mapper

### Sheet: Feature set quantitative
Feature	Description	Example	Source
length	number of amino acids	238	Protein sequence
MobiDBLite	MobiDB offers a centralized resource for annotations of intrinsic protein disorder. The database features three levels of annotation: manually curated, indirect and predicted. The different sources present a clear tradeoff between quality and coverage. By combining them all into a consensus annotation, MobiDB aims at giving the best possible picture of the “disorder landscape” of a given protein …	98	MobiDBLite
Cystein_rich	disorder subfeature	24	MobiDBLite
Glycine_rich	disorder subfeature	11	MobiDBLite
Proline_rich	disorder subfeature	63	MobiDBLite
Low_complexity	disorder subfeature	22	MobiDBLite
Negative_Polyelectrolyte	disorder subfeature	21	MobiDBLite
Positive_Polyelectrolyte	disorder subfeature	18	MobiDBLite
Polar	disorder subfeature	9	MobiDBLite
Polyampholyte	disorder subfeature	36	MobiDBLite
PANTHER	PANTHER is a large collection of protein families that have been subdivided into functionally related subfamilies, using human expertise. These subfamilies model the divergence of specific functions within protein families, allowing more accurate association with function, as well as inference of amino acids important for functional specificity. Hidden Markov models (HMMs) are built for each fami…	PTHR42968:SF10	InterProScan
Pfam	Pfam is a large collection of multiple sequence alignments and hidden Markov models covering many common protein domains. Pfam is based at EMBL-EBI, Hinxton, UK.	PF00400	InterProScan
Gene3D	The CATH-Gene3D database describes protein families and domain architectures in complete genomes. Protein families are formed using a Markov clustering algorithm, followed by multi-linkage clustering according to sequence identity. Mapping of predicted structure and sequence domains is undertaken using hidden Markov models libraries representing CATH and Pfam domains. CATH-Gene3D is based at Univ…	G3DSA:2.130.10.10	InterProScan
SUPERFAMILY	SUPERFAMILY is a library of profile hidden Markov models that represent all proteins of known structure. The library is based on the SCOP classification of proteins: each model corresponds to a SCOP domain and aims to represent the entire SCOP superfamily that the domain belongs to. SUPERFAMILY is based at the University of Bristol, UK.	SSF50998	InterProScan
Coil	Prediction of Coiled Coil Regions in Proteins	43	InterProScan
ProSiteProfiles	PROSITE is a database of protein families and domains. It consists of biologically significant sites, patterns and profiles that help to reliably identify to which known protein family a new sequence belongs. PROSITE is based at the Swiss Institute of Bioinformatics (SIB), Geneva, Switzerland.	PS50082	InterProScan
SMART	SMART (a Simple Modular Architecture Research Tool) allows the identification and annotation of genetically mobile domains and the analysis of domain architectures. SMART is based at EMBL, Heidelberg, Germany.	SM00320	InterProScan
CDD	CDD is a protein annotation resource that consists of a collection of annotated multiple sequence alignment models for ancient domains and full-length proteins. These are available as position-specific score matrices (PSSMs) for fast identification of conserved domains in protein sequences via RPS-BLAST. CDD content includes NCBI-curated domain models, which use 3D-structure information to explic…	cd00200	InterProScan
ProSitePatterns	PROSITE is a database of protein families and domains. It consists of biologically significant sites, patterns and profiles that help to reliably identify to which known protein family a new sequence belongs. PROSITE is based at the Swiss Institute of Bioinformatics (SIB), Geneva, Switzerland.	PS00678	InterProScan
PRINTS	PRINTS is a compendium of protein fingerprints. A fingerprint is a group of conserved motifs used to characterise a protein family or domain. PRINTS is based at the University of Manchester, UK.	PR00388	InterProScan
TIGRFAM	TIGRFAMs is a collection of protein families, featuring curated multiple sequence alignments, hidden Markov models (HMMs) and annotation, which provides a tool for identifying functionally related proteins based on sequence homology. TIGRFAMs was formerly based at the J. Craig Venter Institute, Rockville, MD, US and is now hosted by the NCBI.	TIGR00756	InterProScan
Hamap	HAMAP stands for High-quality Automated and Manual Annotation of Proteins. HAMAP profiles are manually created by expert curators. They identify proteins that are part of well-conserved protein families or subfamilies. HAMAP is based at the SIB Swiss Institute of Bioinformatics, Geneva, Switzerland.	MF_00500	InterProScan
SFLD	SFLD (Structure-Function Linkage Database) is a hierarchical classification of enzymes that relates specific sequence-structure features to specific chemical capabilities.	SFLDG01099	InterProScan
PIRSF	PIRSF protein classification system is a network with multiple levels of sequence diversity from superfamilies to subfamilies that reflects the evolutionary relationship of full-length proteins and domains. PIRSF is based at the Protein Information Resource, Georgetown University Medical Centre, Washington DC, US.	PIRSF005514	InterProScan
GO	Gene Ontology. These mappings are based on the matched manually curated InterPro entries.	GO:0000463|GO:0003735|GO:002262	InterProScan
pathway - KEGG - MetaCyc - Reactome	Mappings from matches to pathway information, which is based on the matched manually curated InterPro entries.	KEGG: 00310|KEGG: 00562|KEGG: 01100|KEGG: 04070	InterProScan
SP_Sec_SPI	Predicted probability of signal peptides. Signal peptides (SPs) are found in many nascent polypeptides in virtually all organisms and target proteins to membrane-embedded export machines in Bacteria1, Archaea2 and Eukarya3. SPs are found in secreted and transmembrane (TM) proteins, as well as in proteins inside organelles in eukaryotic cells. The general secretory pathway (Sec) directs protein tr…	0.998	SignalP
SP	Predicted probability of signal peptide. TargetP-2.0 server predicts the presence of N-terminal presequences: signal peptide (SP), mitochondrial transit peptide (mTP), chloroplast transit peptide (cTP) or thylakoid luminal transit peptide (luTP). For the sequences predicted to contain an N-terminal presequence a potential cleavage site is also predicted.	0.667	TargetP
mTP	Predicted probability of mitochondrial transit peptide. TargetP-2.0 server predicts the presence of N-terminal presequences: signal peptide (SP), mitochondrial transit peptide (mTP), chloroplast transit peptide (cTP) or thylakoid luminal transit peptide (luTP). For the sequences predicted to contain an N-terminal presequence a potential cleavage site is also predicted.	0.234	TargetP
Membrane	Membrane localization probability. Deep neural networks to predict protein subcellular localization relying only on sequence information. At its core, the prediction model uses a recurrent neural network that processes the entire protein sequence and an attention mechanism identifying protein regions important for the subcellular localization. The model was trained and tested on a protein dataset…	0.9074	DeepLoc
Nucleus	Nucleus localization probability. Deep neural networks to predict protein subcellular localization relying only on sequence information. At its core, the prediction model uses a recurrent neural network that processes the entire protein sequence and an attention mechanism identifying protein regions important for the subcellular localization. The model was trained and tested on a protein dataset …	0.0099	DeepLoc
Cytoplasm	Cytoplasm localization probability. Deep neural networks to predict protein subcellular localization relying only on sequence information. At its core, the prediction model uses a recurrent neural network that processes the entire protein sequence and an attention mechanism identifying protein regions important for the subcellular localization. The model was trained and tested on a protein datase…	0.0083	DeepLoc
Extracellular	Extracellular localization probability. Deep neural networks to predict protein subcellular localization relying only on sequence information. At its core, the prediction model uses a recurrent neural network that processes the entire protein sequence and an attention mechanism identifying protein regions important for the subcellular localization. The model was trained and tested on a protein da…	0.0008	DeepLoc
Mitochondrion	Mitochondrion localization probability. Deep neural networks to predict protein subcellular localization relying only on sequence information. At its core, the prediction model uses a recurrent neural network that processes the entire protein sequence and an attention mechanism identifying protein regions important for the subcellular localization. The model was trained and tested on a protein da…	0.0151	DeepLoc
Cell_membrane	Cell membrane localization probability. Deep neural networks to predict protein subcellular localization relying only on sequence information. At its core, the prediction model uses a recurrent neural network that processes the entire protein sequence and an attention mechanism identifying protein regions important for the subcellular localization. The model was trained and tested on a protein da…	0.7853	DeepLoc
Endoplasmic_reticulum	Endoplasmic reticulum localization probability. Deep neural networks to predict protein subcellular localization relying only on sequence information. At its core, the prediction model uses a recurrent neural network that processes the entire protein sequence and an attention mechanism identifying protein regions important for the subcellular localization. The model was trained and tested on a pr…	0.0738	DeepLoc
Plastid	Plastid localization probability. Deep neural networks to predict protein subcellular localization relying only on sequence information. At its core, the prediction model uses a recurrent neural network that processes the entire protein sequence and an attention mechanism identifying protein regions important for the subcellular localization. The model was trained and tested on a protein dataset …	0.0003	DeepLoc
Golgi_apparatus	Golgi apparatus localization probability. Deep neural networks to predict protein subcellular localization relying only on sequence information. At its core, the prediction model uses a recurrent neural network that processes the entire protein sequence and an attention mechanism identifying protein regions important for the subcellular localization. The model was trained and tested on a protein …	0.0104	DeepLoc
Lysosome_Vacuole	Lysosome/vacuole localization probability. Deep neural networks to predict protein subcellular localization relying only on sequence information. At its core, the prediction model uses a recurrent neural network that processes the entire protein sequence and an attention mechanism identifying protein regions important for the subcellular localization. The model was trained and tested on a protein…	0.0895	DeepLoc
Peroxisome	Peroxisome localization probability. Deep neural networks to predict protein subcellular localization relying only on sequence information. At its core, the prediction model uses a recurrent neural network that processes the entire protein sequence and an attention mechanism identifying protein regions important for the subcellular localization. The model was trained and tested on a protein datas…	0.0067	DeepLoc
SIGNAL	Number of signals detected	2	Phobius
DOMAIN	Number of domains detected	1	Phobius
TRANSMEM	Number of transmembrane domains detected	0	Phobius
TMHMM	Number of transmembrane regions detected. TMHMM is a membrane protein topology prediction method based on a hidden Markov model. It predicts transmembrane helices and discriminate between soluble and membrane proteins with high degree of accuracy.	3	TMHMM
VOGDB	VOGDB, a continously updated resource of Virus Orthologous Groups (VOG), is based all RefSeq virus genomes and thus represents all viral lineages of which complete genomes are available.	VOG00001	ViralRecall/VOGDB
GVOG	GVOGs, a custom set of Giant Virus Orthologous Groups that are fairly specific to Nucleo-Cytoplasmic Large DNA Viruses (NCLDV)	GVOG28488	ViralRecall
dbCAN2	dbCAN2 meta server is a web server for automated Carbohydrate-active enzyme ANnotation, funded by the National Science Foundation (DBI-1652164). Similar resources on the web include CAZy, CAT (obsolete), and Hotpep. dbCAN2 meta server is an updated version of the original dbCAN web server (obsolete), and has the following new features (thanks to dbCAN users all over the world for suggestions):	GT33	cazy.org (via http://bcb.unl.edu/dbCAN2/download/Databases/V9/)
D	Bitscore to seed ortholog. COG category of the narrowest OG with a valid one. The COGs and KOGs are classified into functional classifications. The functional categories are not listed on the new version of the COG website.	31.5	eggNOG-mapper
M	Bitscore to seed ortholog. COG category of the narrowest OG with a valid one. The COGs and KOGs are classified into functional classifications. The functional categories are not listed on the new version of the COG website.	47.6	eggNOG-mapper
N	Bitscore to seed ortholog. COG category of the narrowest OG with a valid one. The COGs and KOGs are classified into functional classifications. The functional categories are not listed on the new version of the COG website.	226.4	eggNOG-mapper
O	Bitscore to seed ortholog. COG category of the narrowest OG with a valid one. The COGs and KOGs are classified into functional classifications. The functional categories are not listed on the new version of the COG website.	390.9	eggNOG-mapper
T	Bitscore to seed ortholog. COG category of the narrowest OG with a valid one. The COGs and KOGs are classified into functional classifications. The functional categories are not listed on the new version of the COG website.	471.5	eggNOG-mapper
U	Bitscore to seed ortholog. COG category of the narrowest OG with a valid one. The COGs and KOGs are classified into functional classifications. The functional categories are not listed on the new version of the COG website.	1238.5	eggNOG-mapper
V	Bitscore to seed ortholog. COG category of the narrowest OG with a valid one. The COGs and KOGs are classified into functional classifications. The functional categories are not listed on the new version of the COG website.	435.3	eggNOG-mapper
W	Bitscore to seed ortholog. COG category of the narrowest OG with a valid one. The COGs and KOGs are classified into functional classifications. The functional categories are not listed on the new version of the COG website.	535.4	eggNOG-mapper
Y	Bitscore to seed ortholog. COG category of the narrowest OG with a valid one. The COGs and KOGs are classified into functional classifications. The functional categories are not listed on the new version of the COG website.	108.6	eggNOG-mapper
Z	Bitscore to seed ortholog. COG category of the narrowest OG with a valid one. The COGs and KOGs are classified into functional classifications. The functional categories are not listed on the new version of the COG website.	365.8	eggNOG-mapper
A	Bitscore to seed ortholog. COG category of the narrowest OG with a valid one. The COGs and KOGs are classified into functional classifications. The functional categories are not listed on the new version of the COG website.	108.2	eggNOG-mapper
B	Bitscore to seed ortholog. COG category of the narrowest OG with a valid one. The COGs and KOGs are classified into functional classifications. The functional categories are not listed on the new version of the COG website.	422.8	eggNOG-mapper
J	Bitscore to seed ortholog. COG category of the narrowest OG with a valid one. The COGs and KOGs are classified into functional classifications. The functional categories are not listed on the new version of the COG website.	83.4	eggNOG-mapper
K	Bitscore to seed ortholog. COG category of the narrowest OG with a valid one. The COGs and KOGs are classified into functional classifications. The functional categories are not listed on the new version of the COG website.	424.6	eggNOG-mapper
L	Bitscore to seed ortholog. COG category of the narrowest OG with a valid one. The COGs and KOGs are classified into functional classifications. The functional categories are not listed on the new version of the COG website.	201.9	eggNOG-mapper
C	Bitscore to seed ortholog. COG category of the narrowest OG with a valid one. The COGs and KOGs are classified into functional classifications. The functional categories are not listed on the new version of the COG website.	348.6	eggNOG-mapper
E	Bitscore to seed ortholog. COG category of the narrowest OG with a valid one. The COGs and KOGs are classified into functional classifications. The functional categories are not listed on the new version of the COG website.	385.2	eggNOG-mapper
F	Bitscore to seed ortholog. COG category of the narrowest OG with a valid one. The COGs and KOGs are classified into functional classifications. The functional categories are not listed on the new version of the COG website.	43.1	eggNOG-mapper
G	Bitscore to seed ortholog. COG category of the narrowest OG with a valid one. The COGs and KOGs are classified into functional classifications. The functional categories are not listed on the new version of the COG website.	197	eggNOG-mapper
H	Bitscore to seed ortholog. COG category of the narrowest OG with a valid one. The COGs and KOGs are classified into functional classifications. The functional categories are not listed on the new version of the COG website.	24.1	eggNOG-mapper
I	Bitscore to seed ortholog. COG category of the narrowest OG with a valid one. The COGs and KOGs are classified into functional classifications. The functional categories are not listed on the new version of the COG website.	53.9	eggNOG-mapper
P	Bitscore to seed ortholog. COG category of the narrowest OG with a valid one. The COGs and KOGs are classified into functional classifications. The functional categories are not listed on the new version of the COG website.	423.9	eggNOG-mapper
Q	Bitscore to seed ortholog. COG category of the narrowest OG with a valid one. The COGs and KOGs are classified into functional classifications. The functional categories are not listed on the new version of the COG website.	540	eggNOG-mapper
R	Bitscore to seed ortholog. COG category of the narrowest OG with a valid one. The COGs and KOGs are classified into functional classifications. The functional categories are not listed on the new version of the COG website.	526.6	eggNOG-mapper
S	Bitscore to seed ortholog. COG category of the narrowest OG with a valid one. The COGs and KOGs are classified into functional classifications. The functional categories are not listed on the new version of the COG website.	521.5	eggNOG-mapper
Description	Description of the narrowest OG with a valid one.	NA	eggNOG-mapper
Preferred_name	Consensus names among orthologs.	PEX6	eggNOG-mapper
GOs	Gene Ontology	GO:0005575,GO:0005622,GO:0005623,GO:0005737	eggNOG-mapper
EC	Enzyme commission number	3.4.16.5	eggNOG-mapper
KEGG_ko	KEGG functional ortholog	ko:K07208	eggNOG-mapper
KEGG_Pathway	KEGG pathway map	ko04742,ko04744,ko04973,map04742,map04744,map04973	eggNOG-mapper
KEGG_Module	KEGG module	M00359,M00360	eggNOG-mapper
KEGG_Reaction	KEGG reaction	R00192,R04936	eggNOG-mapper
KEGG_rclass	KEGG reaction class	RC00004,RC00137	eggNOG-mapper
BRITE	BRITE functional hierarchy	ko00000,ko00001,ko04031	eggNOG-mapper
KEGG_TC	KEGG	3.D.1.6	eggNOG-mapper
CAZy	The Carbohydrate-Active Enzymes database (CAZy; http://www.cazy.org) provides online and continuously updated access to a sequence-based family classification linking the sequence to the specificity and 3D structure of the enzymes that assemble, modify and breakdown oligo- and polysaccharides.	GT57	eggNOG-mapper
BiGG_Reaction	BiGG Models	iRC1080.CRv4_Au5_s3_g11226_t1	eggNOG-mapper
