## Supplementary Table 7 for "Eukaryote-to-eukaryote gene transfer pervades the genome evolution of Rhizaria"

### Sheet: Two parents
Group Parent1	Group Parent2	Clade Parent1	Clade Parent2	Detected origin	Donor
SAR	SAR	NA	NA	vertical	NA
SAR	eukaryotes	NA	NA	vertical	NA
eukaryotes	SAR	NA	NA	vertical	NA
eukaryotes	eukaryotes	NA	NOT Eukaryota	lateral	Clade Parent2
eukaryotes	eukaryotes	NA	Eukaryota	vertical	NA
SAR	prokaryotes	NA	NA	vertical	NA
eukaryotes	prokaryotes	NA	NA	lateral	Not determined (ND)
prokaryotes	SAR	NA	NA	vertical	NA
prokaryotes	eukaryotes	NA	NA	lateral	Clade Parent1
prokaryotes	prokaryotes	NA	NA	lateral	Clade Parent2
mix	SAR	NA	NA	vertical	NA
mix	eukaryotes	NA	NOT Eukaryota	lateral	Clade Parent2
mix	eukaryotes	NA	Eukaryota	vertical	NA
mix	prokaryotes	NA	NA	lateral	Clade Parent2
SAR	mix	NA	NA	vertical	NA
eukaryotes	mix	NOT Eukaryota	NA	lateral	Clade Parent1
eukaryotes	mix	Eukaryota	NA	vertical	NA
prokaryotes	mix	NA	NA	lateral	Clade Parent1
mix	mix	NA	NA	lateral	Not determined (ND)

### Sheet: One parent
Group Parent1	Clade Parent1	Detected origin	Donor
SAR	NA	vertical	NA
eukaryotes	NOT Eukaryota	lateral	Clade Parent1
eukaryotes	Eukaryota	vertical	NA
mix	NA	lateral	Not determined (ND)
prokaryotes	NA	lateral	Clade Parent1
